# Multi-platform plasma proteomics reveals orthogonal metabolic signatures distinguishing elite athletic phenotypes

**DOI:** 10.64898/2026.02.05.704017

**Authors:** Vincent Albrecht, Marta Murgia, Daniela Schranner, Martin Schönfelder, Johannes B Müller-Reif, Martin Halle, Henning Wackerhage, Matthias Mann

## Abstract

Exercise confers profound health benefits, yet the molecular mechanisms linking physical activity to health and longevity are incompletely known. Here we applied three mass spectrometry (MS)-based and one aptamer-based proteomics workflows to elite athletes with contrasting metabolic phenotypes, sampled before and after maximal exhaustive exercise. MS detected larger effect sizes and resolved isoforms; aptamers extended proteome coverage but with unannotated proteoform biases. Acute exercise induced coordinated platelet degranulation, neutrophil activation, and extracellular matrix turnover, with peptide topology analysis providing direct evidence for vesicular release. Chronic adaptations organized along two orthogonal axes: a muscle mass gradient marked by hypertrophy signaling and attenuated systemic inflammation, and an oxidative capacity gradient characterized by metabolic health-associated proteins (APOA4, IGFBP2, ITLN1) and dampened IGF-I signaling. Exploratory biological age analysis suggested younger adipose age in athletes. The plasma proteome provides an integrated readout of exercise adaptation, linking cardiorespiratory fitness to metabolic health and healthy aging.
