## Supplementary Data 5 for "Multi-platform plasma proteomics reveals orthogonal metabolic signatures distinguishing elite athletic phenotypes"

### Sheet: TableOfContents
Supplementary Data 5: OrganAge Analysis
OVERVIEW
This file contains organ-specific biological age analysis. Biological ages were estimated using the OrganAge package (Oh & Rutledge et al., Nature 2023; doi:10.1038/s41586-023-06802-1). Age gaps represent the difference between predicted biological age and expected age for chronological age, z-scored within the cohort to enable within-cohort comparisons.
Proteomics platform: Plasma samples were analyzed using the Illumina Protein Prep 6K platform, quantifying 6,831 aptamer targets corresponding to 6,067 unique proteins.
STUDY COHORT
Total samples: 70 (35 Pre, 35 Post)
Total subjects: 35
Athletes: n=28 | Controls: n=7
Training groups: bodybuilding: n=9, control: n=7, endurance: n=11, sprint: n=8
Organs analyzed: 25
STATISTICAL MODELS
Q1: Acute Exercise Effect
Model: Linear mixed-effects model: AgeGap ~ Timepoint + (1|Subject)
Tests whether acute exercise changes organ biological age
Q2: Chronic Training Effect
Model: Welch's t-test on subject means (Pre/Post averaged)
Compares athletes vs sedentary controls
CONTENTS
Sheet	Description
Table S1	Individual OrganAge data - all samples, all 13 organs (wide format)
Table S2	Q1: Acute exercise effect (Pre vs Post) - 13 organs
Table S3	Q2: Athletes vs Controls (chronic training) - 13 organs
COLUMN DEFINITIONS
Column Name	Description
Age	Chronological age in years
Change (Post - Pre)	Difference in z-scored age gap (Post minus Pre). Positive = biological aging increased; Negative = biological aging decreased
Cohen's d	Standardized effect size for paired comparison (mean difference / SD of differences)
Difference (Athlete - Control)	Difference in mean z-scored age gap (Athlete minus Control). Positive = athletes biologically older; Negative = athletes biologically younger
Exercise	Training modality: control, endurance, sprint, or bodybuilding
ICC	Intraclass correlation coefficient (proportion of variance explained by subject random effect)
IsAthlete	Binary grouping: Athlete (endurance, sprint, bodybuilding) or Control
Mean Athlete	Mean z-scored age gap for athletes (Pre/Post averaged per subject)
Mean Control	Mean z-scored age gap for controls (Pre/Post averaged per subject)
Mean Post	Mean z-scored age gap after acute exercise
Mean Pre	Mean z-scored age gap before acute exercise
N Athletes	Number of athlete subjects (endurance + sprint + bodybuilding pooled)
N Controls	Number of sedentary control subjects
N Observations	Total number of observations (Pre + Post)
N Subjects	Number of unique subjects in the analysis
N Total	Total number of subjects
Organ	Organ-specific biological age model (trained on organ-enriched plasma proteins)
P-value	P-value from linear mixed-effects model (uncorrected)
SD Athlete	Standard deviation for athletes
SD Control	Standard deviation for controls
SampleID	Unique sample identifier
Sex	Biological sex: M (male) or F (female)
Significant	Statistical significance at α = 0.05
SubjectID	Subject identifier (for matching Pre/Post samples)
Timepoint	Sample collection timepoint: Pre (before exercise) or Post (after exercise)
t-statistic	Welch's t-test statistic (does not assume equal variances)
{Organ}	Cohort-adjusted z-scored biological age gap for the specified organ. Calculated as residuals from lowess regression of predicted vs chronological age, then z-scored within the cohort. Positive values indicate biologically older than cohort peers; negative values indicate biologically younger.
NOTES
• OrganAge models were trained on SomaScan plasma proteomics data from the Knight-ADRC cohort (Oh & Rutledge et al., Nature 2023)
• Age gaps are calculated as residuals from a lowess regression of predicted vs chronological age
• Age gaps are z-scored within the MetaExtreme cohort to enable cross-organ comparison
• Positive z-scores indicate biologically older than cohort peers; negative indicate younger
• P-values are uncorrected (13 organs tested)
• Welch's t-test does not assume equal variances between groups

### Sheet: Table S1
Table S1. Individual OrganAge data
Cohort-adjusted z-scored biological age gaps for all 70 samples from 35 subjects across 25 organ models.
SampleID	SubjectID	Exercise	IsAthlete	Timepoint	Age	Sex	Adipose	Artery	Brain	Heart	Immune	Intestine	Kidney	Liver	Lung	Muscle	Pancreas	Organismal	Conventional
B12	B1	bodybuilding	Athlete	post	24	M	-0.501684	0.964718	-1.97622	-0.117728	-0.411801	-1.71192	0.571235	-0.368665	0.631275	-1.21217	-0.918056	1.6565	1.6699
A12	B1	bodybuilding	Athlete	pre	24	M	-0.231414	1.06436	-2.02201	0.223339	-1.09158	-0.623498	0.498969	-1.04922	0.830022	-0.802304	-0.697147	0.00326956	-0.0772201
B15	B2	bodybuilding	Athlete	post	37	M	-1.11164	0.562047	-0.643547	0.597714	-0.337537	-0.0527928	0.62053	-0.33124	0.839189	0.577235	-0.226755	0.18164	0.73643
A15	B2	bodybuilding	Athlete	pre	37	M	-1.64166	0.917087	-0.715073	0.364629	-0.576537	0.206839	0.716303	-0.338635	0.701105	0.246724	-0.842756	-0.128194	0.484641
B16	B3	bodybuilding	Athlete	post	23	M	0.588346	0.735957	0.648647	1.58384	1.20028	1.15989	0.250158	-0.892153	-0.239706	-0.765744	0.314938	-0.402613	-0.37968
A16	B3	bodybuilding	Athlete	pre	23	M	0.276383	0.256535	0.625502	0.856143	-0.597505	0.888525	-0.229338	-1.49827	0.180524	-0.567606	0.496576	0.22462	-0.0349538
B22	B4	bodybuilding	Athlete	post	25	M	0.551861	0.556275	-0.543285	-0.422441	-0.111417	-1.19393	-1.43342	-0.442673	0.482704	-1.48573	-0.6313	0.337663	-0.0933046
A22	B4	bodybuilding	Athlete	pre	25	M	0.571895	2.0873	-0.624321	-0.371986	0.127208	-0.839781	-1.02122	-0.778208	0.216575	-1.10901	-0.494002	-0.0352853	-0.217375
B24	B5	bodybuilding	Athlete	post	28	M	-1.03531	-1.55553	-1.06303	3.22474	1.2205	0.177461	-0.163676	-0.941983	0.0992323	-1.56985	1.55017	-1.01724	-1.13454
A24	B5	bodybuilding	Athlete	pre	28	M	-1.53153	0.553802	-1.07749	3.23951	0.445731	0.0961072	0.271253	-0.492576	-0.186379	-1.47918	1.3897	-1.39348	-1.1521
B25	B6	bodybuilding	Athlete	post	35	M	-0.569783	-0.583922	1.39837	1.56085	0.267752	0.156403	0.746377	0.169549	1.02689	-1.54963	-0.156291	0.70828	0.547608
A25	B6	bodybuilding	Athlete	pre	35	M	0.646859	1.58231	0.778139	2.04219	0.224618	-0.383131	1.572	0.69049	0.79014	0.673249	0.078602	0.609233	0.910384
B28	B7	bodybuilding	Athlete	post	30	M	0.184053	1.12869	-0.33876	0.714431	-0.469921	-1.69078	0.116016	-0.306222	-1.35952	0.289383	-1.81222	-1.06129	-0.75084
A28	B7	bodybuilding	Athlete	pre	30	M	-0.749716	0.554139	-2.20119	0.320744	-1.6474	-1.32576	0.203939	-0.706853	-1.20033	0.555981	-2.11517	-0.309185	-0.290835
B32	B8	bodybuilding	Athlete	post	38	M	0.489169	-0.961857	1.02465	0.0808459	-0.16034	-0.148081	0.366158	0.343947	-1.00604	0.974049	0.330701	1.58387	1.45134
A32	B8	bodybuilding	Athlete	pre	38	M	-0.545687	0.837377	-0.156001	0.201694	-1.84611	-0.399823	-0.878495	1.70247	-1.1477	1.56738	0.0817927	0.117297	0.193851
B34	B9	bodybuilding	Athlete	post	29	M	1.08358	0.954157	0.0694181	0.899618	-0.202491	1.20444	-0.626221	0.681496	0.826112	-0.502741	0.204481	1.8928	1.69845
A34	B9	bodybuilding	Athlete	pre	29	M	1.09578	1.72247	0.290725	0.559584	-0.572187	1.19196	-0.727119	0.897858	0.447131	-0.65771	0.323203	-0.0176109	0.159501
B4	C1	control	Control	post	30	M	0.988728	-2.35368	-0.147865	-1.18595	-0.820931	-0.100563	-0.183312	-1.40785	-0.595144	-0.223186	-0.562807	0.0794049	-0.245295
A4	C1	control	Control	pre	30	M	1.379	0.630251	-2.05994	-1.39279	-1.0188	-0.728542	0.265068	-0.922746	-0.881356	1.45646	-0.324574	-0.884556	-0.703631
B5	C2	control	Control	post	31	M	0.57801	0.351491	0.939305	-0.561725	-0.195842	-0.789447	2.17444	1.51991	-1.79018	0.144557	0.489029	-0.0936381	-0.0855102
A5	C2	control	Control	pre	31	M	-0.312711	0.01307	0.733477	-0.727987	-0.535345	-0.686203	1.56267	0.544648	-1.64523	-0.415348	0.183733	0.361616	0.0592731
B8	C3	control	Control	post	25	M	1.20041	-1.6122	0.0899284	-1.23361	-0.095703	1.07893	1.49996	-0.375383	-0.811899	0.0992928	0.485121	0.617056	0.522341
A8	C3	control	Control	pre	25	M	0.99506	0.204332	-0.0306146	-1.05914	-0.138397	0.852002	1.37875	-0.881378	-0.955832	0.468822	0.278078	0.0620641	0.0955093
B14	C4	control	Control	post	28	M	0.614441	-0.46994	-0.780436	-0.347035	1.4604	-0.0132601	0.95841	0.454921	0.644186	0.317917	0.89226	-0.422511	-0.202044
A14	C4	control	Control	pre	28	M	0.535618	-0.240279	-0.675081	-0.821404	1.09383	0.310708	-0.140553	0.581184	0.68587	0.197295	0.647687	-0.248811	-0.186617
B30	C5	control	Control	post	25	M	-0.138054	1.81863	0.725661	1.21785	1.31811	2.32034	-0.398531	0.309035	0.0900094	0.711091	0.216668	0.0355934	0.248866
A30	C5	control	Control	pre	25	M	-1.79843	0.582361	-0.236919	0.91287	-0.269443	-1.49932	-1.38036	0.963437	-0.26802	2.37685	-0.314671	0.250305	0.376017
B31	C6	control	Control	post	26	M	1.95894	-0.74838	0.0954104	-0.965697	0.60766	1.33119	0.231318	-0.0747212	2.05651	-0.4386	-0.471206	0.0266082	0.024774
A31	C6	control	Control	pre	26	M	1.8243	-2.47666	-1.17315	-1.44876	0.463106	1.10692	-0.429315	-0.538573	2.10991	0.220622	0.00999755	0.0948688	-0.0248262
B33	C7	control	Control	post	24	M	1.18545	0.0496557	-0.108113	-0.668779	-0.358733	-0.757423	1.96416	-0.971243	0.168342	-0.813669	0.0583074	-1.03554	-0.649246
A33	C7	control	Control	pre	24	M	1.27203	0.645442	-0.517793	-0.86147	-0.996042	-0.148336	1.38749	-1.5425	0.20615	-0.128674	-0.144925	-1.4966	-1.13962
B7	E1	endurance	Athlete	post	27	M	0.183668	-0.525099	0.274833	-0.481675	1.47466	-1.38772	-0.424929	0.214599	-0.22922	-0.7129	0.725302	0.516228	0.226542
A7	E1	endurance	Athlete	pre	27	M	0.0415766	-0.448277	0.925687	-0.434322	1.55595	-1.26013	-0.773862	0.682711	-0.615279	-0.275773	0.746485	-0.298897	-0.0764072
B29	E10	endurance	Athlete	post	34	M	0.554415	1.68725	-0.346878	-1.27503	1.2855	0.915819	-0.618248	-0.24647	-1.57366	0.353002	0.371859	-3.6987	-4.06304
A29	E10	endurance	Athlete	pre	34	M	0.432865	0.632471	-0.873341	-1.1968	-0.672559	0.737057	-1.89742	0.807154	-0.160646	1.67199	-0.532076	-1.34301	-1.55515
B35	E11	endurance	Athlete	post	26	M	0.444629	1.06355	-0.236231	-1.07373	0.939333	-0.448626	-0.684576	-0.546274	-2.20562	0.409519	0.898042	-1.06534	-0.512513
A35	E11	endurance	Athlete	pre	26	M	-0.695815	-0.258008	-0.334826	-1.30648	0.080565	-0.988068	-1.42588	-1.24922	-1.96309	-0.900319	0.950663	-0.543981	-0.544919
B9	E2	endurance	Athlete	post	31	M	-0.660644	-0.8989	0.75386	-1.21192	0.00437023	-0.564423	0.246081	-0.604785	-0.045615	-0.559379	-0.660304	0.260957	-0.0275122
A9	E2	endurance	Athlete	pre	31	M	-1.81106	-1.8573	1.2062	-0.105267	-0.562485	-1.16973	-0.821468	1.14857	-0.524414	-0.150445	-1.79584	0.621899	0.711502
B10	E3	endurance	Athlete	post	32	M	1.02365	1.19162	0.127516	-0.305604	0.442989	0.237639	-0.845662	-0.0732937	-1.35849	-0.00445744	-1.00022	-0.753697	-0.279025
A10	E3	endurance	Athlete	pre	32	M	1.23914	-1.36218	0.226562	-0.480598	-0.0513412	0.262387	-1.41937	0.292426	-0.90309	-0.0114631	-1.66783	0.21444	0.425835
B13	E4	endurance	Athlete	post	29	M	-1.61062	-0.503839	-0.493798	1.1319	0.57799	1.47707	-0.205612	-0.390775	1.65436	-0.361668	0.636684	0.306985	-0.121123
A13	E4	endurance	Athlete	pre	29	M	-1.34061	-0.265331	-0.247179	1.07368	1.11072	1.28152	-0.156067	-0.412158	1.67937	-0.558248	0.922969	0.129842	-0.135262
B18	E5	endurance	Athlete	post	29	M	0.520413	0.348977	0.999744	0.164014	0.234506	-0.747764	-0.259795	0.125489	2.01083	-0.589705	0.683463	0.360965	0.336211
A18	E5	endurance	Athlete	pre	29	M	0.582141	-0.0727267	1.03631	0.0592051	-0.211571	-0.232014	-0.707567	0.118727	1.94866	-0.502096	0.834333	0.782868	0.769589
B21	E6	endurance	Athlete	post	24	M	0.312722	0.532336	1.03047	-0.243169	1.66169	0.613908	-1.88491	0.550014	0.0245849	-0.64414	0.611228	2.35522	1.90438
A21	E6	endurance	Athlete	pre	24	M	0.363819	0.362128	0.165774	-0.695834	0.960515	-0.545719	-1.89431	0.120571	-0.424038	0.525039	0.752025	1.3865	1.19925
B23	E7	endurance	Athlete	post	27	M	-0.550249	-0.867056	-2.66656	-0.939774	-2.02385	-0.0894899	0.352881	0.740903	1.3798	1.19566	0.483913	-1.68713	-1.83446
A23	E7	endurance	Athlete	pre	27	M	-0.493597	0.964679	-1.43952	-1.19127	-1.1743	1.6562	1.20897	-0.515243	1.56983	-0.790902	1.35867	-1.11506	-1.37429
B26	E8	endurance	Athlete	post	38	M	-0.0980794	-0.851561	0.20877	-0.240486	1.3371	0.648646	0.392692	0.0573474	0.515002	-0.319945	0.334632	0.942967	1.04217
A26	E8	endurance	Athlete	pre	38	M	0.429142	-0.353893	-0.138763	-0.340122	0.727535	1.21845	0.150564	-0.915944	0.600459	0.00326114	0.0163356	1.19459	1.11518
B27	E9	endurance	Athlete	post	32	M	-1.00932	-0.0968139	1.90164	-0.617419	-0.755206	-1.771	0.419643	-0.757164	0.770097	-0.768736	0.59521	0.496682	0.225561
A27	E9	endurance	Athlete	pre	32	M	-0.0542773	-0.482692	2.16537	-0.421686	-0.738972	-1.00633	1.01517	-0.905521	0.436449	-0.358288	0.49425	-0.130361	-0.435282
B6	S1	sprint	Athlete	post	25	M	0.428339	-1.0905	0.748871	-0.122681	1.2325	0.020512	-0.322132	0.722509	-0.529251	1.98663	0.203714	0.982195	1.01943
A6	S1	sprint	Athlete	pre	25	M	0.116477	-0.47046	0.3009	-0.271265	0.863922	0.586822	-0.105097	0.0514077	-0.953564	0.0514443	0.356116	-1.70703	-2.06723
B11	S2	sprint	Athlete	post	26	M	-0.776667	-1.36891	-0.0146687	1.19189	0.260478	0.725522	0.0837828	1.33813	-0.81977	0.600319	-1.03029	0.392291	0.388764
A11	S2	sprint	Athlete	pre	26	M	-0.973897	-0.592565	-0.725661	0.550051	-0.618219	0.569945	0.522383	0.724468	-0.53456	0.429281	-0.279085	-0.495906	-0.331825
B17	S3	sprint	Athlete	post	19	M	-0.295374	0.884146	1.6594	0.121893	0.914324	1.7221	0.592644	-0.309418	0.542527	-0.864744	1.86035	0.613958	0.937226
A17	S3	sprint	Athlete	pre	19	M	-0.733224	1.76685	0.93027	-0.271123	0.4044	0.780113	-0.429909	-0.556969	0.302608	-0.493932	1.12657	1.06376	1.35728
B19	S4	sprint	Athlete	post	22	M	0.502241	-0.54488	0.836962	1.96814	0.433232	-0.351214	-0.563768	-1.22783	0.0204937	-1.23537	1.75258	-0.117474	0.0050134
A19	S4	sprint	Athlete	pre	22	M	1.29503	-1.08037	0.875406	1.10444	-1.65886	-0.157639	-2.05915	-0.602162	0.619496	-0.989894	-0.00688363	-1.68818	-2.25421
B20	S5	sprint	Athlete	post	21	M	-4.01653	0.320514	-1.93707	0.65086	-2.64866	-2.24846	1.18065	4.86455	-0.58201	3.61745	-3.53699	-2.17037	-1.70223
A20	S5	sprint	Athlete	pre	21	M	-1.41361	-0.0769423	1.09449	-0.562666	-2.36187	0.864434	1.03006	-0.782491	0.876952	0.42723	0.566265	0.821905	0.514407
B36	S6	sprint	Athlete	post	25	M	0.051942	-0.514026	-0.0635112	0.0576225	1.64214	0.482506	-1.26985	0.949432	-0.205399	-1.09609	0.0832624	0.113818	0.150004
A36	S6	sprint	Athlete	pre	25	M	0.113005	-1.44845	0.194626	0.0424575	-0.559504	1.68302	-2.04286	-0.28539	-0.191829	-1.32777	-0.346503	1.18504	0.676265
B37	S7	sprint	Athlete	post	20	M	0.386711	-0.766608	1.13916	-0.389847	1.43859	-0.54133	1.71853	0.0539379	0.23984	1.08756	0.271797	1.00594	1.27892
A37	S7	sprint	Athlete	pre	20	M	-0.0491612	0.427311	1.12101	-0.47982	0.435265	-1.33807	0.93131	0.126138	-0.00646441	1.41676	-0.294564	0.441136	0.71821
B39	S8	sprint	Athlete	post	19	M	0.00240106	-0.80558	-0.829873	0.31134	-1.2184	-1.25414	0.409142	2.76724	-1.24152	2.05515	-3.22058	0.762397	0.842585
A39	S8	sprint	Athlete	pre	19	M	-0.293916	-0.34885	0.0956475	-0.182973	-0.737616	0.629051	0.814313	-0.0730691	-1.06838	0.530215	-1.58472	-0.433597	-0.341094

### Sheet: Table S2
Table S2. Acute exercise effect on organ biological age
Linear mixed-effects model: AgeGap ~ Timepoint + (1|Subject). Tests Pre vs Post changes across 35 subjects (70 observations).
Organ	N Subjects	N Observations	Mean Pre	Mean Post	Change (Post - Pre)	Cohen's d	P-value	ICC	Significant
Immune	35	70	-0.29	0.29	0.58	0.772	5e-06	0.701	TRUE
Kidney	35	70	-0.143	0.143	0.286	0.453	0.00733	0.802	TRUE
Heart	35	70	-0.088	0.088	0.176	0.435	0.010047	0.92	TRUE
Brain	35	70	-0.071	0.071	0.142	0.163	0.335452	0.629	FALSE
Adipose	35	70	-0.042	0.042	0.083	0.11	0.516079	0.719	FALSE
Lung	35	70	0.016	-0.016	-0.033	-0.073	0.664864	0.904	FALSE
Muscle	35	70	0.037	-0.037	-0.074	-0.07	0.680507	0.446	FALSE
Pancreas	35	70	0.005	-0.005	-0.01	-0.011	0.949703	0.581	FALSE

### Sheet: Table S3
Table S3. Athletes vs Controls comparison
Welch's t-test on subject means (Pre/Post averaged). Compares athletes (n=28) vs controls (n=7).
Organ	N Athletes	N Controls	N Total	Mean Athlete	Mean Control	SD Athlete	SD Control	Difference (Athlete - Control)	Cohen's d	t-statistic	P-value	Significant
Adipose	28	7	35	-0.184	0.734	0.863	0.931	-0.918	-1.048	-2.367	0.042864	TRUE
Heart	28	7	35	0.163	-0.653	0.975	0.809	0.816	0.862	2.287	0.043351	TRUE
Kidney	28	7	35	-0.159	0.635	0.879	1.042	-0.794	-0.872	-1.857	0.099267	FALSE
Muscle	28	7	35	-0.071	0.284	0.902	0.658	-0.355	-0.411	-1.176	0.261627	FALSE
Brain	28	7	35	0.056	-0.225	0.97	0.651	0.281	0.305	0.916	0.375869	FALSE
Organismal	28	7	35	0.047	-0.19	0.902	0.545	0.237	0.279	0.886	0.389262	FALSE
Artery	28	7	35	0.064	-0.258	0.776	0.922	0.322	0.4	0.852	0.418263	FALSE
Intestine	28	7	35	-0.041	0.163	0.889	0.747	-0.203	-0.235	-0.619	0.548815	FALSE
Liver	28	7	35	0.042	-0.167	0.762	0.91	0.209	0.264	0.561	0.590021	FALSE
Pancreas	28	7	35	-0.026	0.103	0.991	0.415	-0.129	-0.141	-0.527	0.602741	FALSE
Lung	28	7	35	0.018	-0.07	0.947	1.229	0.088	0.088	0.177	0.864019	FALSE
Immune	28	7	35	-0.009	0.037	0.935	0.778	-0.046	-0.05	-0.134	0.896114	FALSE
